# Nucleolar Dynamics During Oogenesis

**DOI:** 10.64898/2026.05.19.726235

**Authors:** Ruoyu Li, Grace McKown, Dai Tsuchiya, Mark Mattingly, Anna Galligos, Michay Diez, Jui Feng Lu, Mary C McKinney, Sean McKinney, Boris Rubinstein, Timothy J Corbin, Melainia McClain, Carrie Carmichael, Victoria A Hassebroek, Stephanie H Nowotarski, Jennifer L Gerton, Kamena K Kostova

## Abstract

Ribosome biogenesis is a conserved and highly regulated process that starts in the nucleolus, a membrane-less multi-phase organelle. Although the architecture of the nucleolus is known to change due to perturbations, how nucleolar organization is modulated during physiological processes to meet changing translational demands remains unclear. Here, we use zebrafish oogenesis as a developmental context requiring a rapid expansion of translational capacity to investigate the regulation of nucleolar architecture. We show nucleoli undergo coordinated changes in number, size, subnuclear localization, and layering throughout oogenesis. We further demonstrate that nucleoli form around extrachromosomal DNA circles that contain the rDNA locus. Notably, mouse oocytes undergo similar developmental changes in nucleolar layering and phase organization, indicating that remodeling of nucleolar condensates is a conserved feature of oogenesis. These findings reveal previously unexplored regulation of nucleolar architecture as developmental adaptations to changing biosynthetic needs.
