## Supplemental Table 1 for "Nucleolar Dynamics During Oogenesis"

### Sheet: Sheet1
HCR RNA-FISH
	Target	Sequence
	zygotic 5'ETS	TTGGGAAAAGGACTCAGACGACCGGTCTACCTCGAAAGT
	maternal 5'ETS	TGAATCGCGTGGTGGTAAGGCCCGAGAGTGC
rDNA-FISH
	Target	Sequence
	rDNA	TACCTGGTTGATCCTGCCAGTAGCATATGCTTGTCTCAAAGATTAAGCCATGCATGTCTAAGTACGCACGGCCGGTACAGTGAAACTGCGAATGGCTCATTAAATCAGTTATGGTTCCTTTGGTCGCTCGCTCCTCTCCTACTTGGATAACTGTGGTAATTCTAGAGCTAATACATGCCGACGGGCGCTGACCCCCTTCGCGGGGGGGATGCGTGCATTTATCAGATCAAAACCAACCCGGTCAGCCCCTCTCCGGCCCCGGCCGGGGGGCGGGCGCCGGCGGCTTTGGTGACTCTAGATAACCTCGGGCCGATCGCACGCCCCCCGTGGCGGCGACGACCCATTCGAACGTCTGCCCTATCAACTTTCGATGGTAGTCGCCGTGCCTACCATGGTGAC…
	Maternal rDNA	TGGGGAACCCGGTGCTTAAATGACTCGTAGACGACCTGATTCTGGGTCGGGGTGTCGTGCGTGGCAGAGCAGCTCTGTTGCTGCGATCCATTGAAAGTCAGCCCTCGATCCAAGTTTTGTCGGGCCGGACGCAGGCGACAGGGGCCACCGGTCCGACAGACCCGCGGCGTGCGAAGGGGCACCAGCTGCGTCGGTGAAGGCTTGCCATCCCCCCTCGCCACTTGCGCGCAGGCCGAGGCACCAGCGGCGGGAGCGTGGCGCGATCCCAATACACCTGGGGCACCAGCGGCAGAGGGAGGCCTAGCCTCGGCCCGCACCCCACAGCAAAGCCCCTACTGGGGCACCAGCAGCACGCAGTACCTATGTGGGGTAACCAGCGGCAGAAGGGGTTCTGTCCCG…
Northern blotting
	Target	Sequence
	zygotic 5'ETS	TTGGGAAAAGGACTCAGACGACCGGTCTACCTCGAAAGT
	maternal 5'ETS	TGAATCGCGTGGTGGTAAGGCCCGAGAGTGC
